# Oxytocin release modulates acute neuroinflammation and improves brain development after pediatric traumatic brain injury

**DOI:** 10.1101/2025.06.02.652172

**Authors:** Marit Knoop, Ece Trak, Marie-Laure Possovre, Yohan van de Looij, Gabriel Schirmbeck, Kelly Ceyzériat, Jean-Luc Pitetti, Eduardo Sanches, Stefano Musardo, Philippe Millet, Stergios Tsartsalis, Benjamin B. Tournier, Camilla Bellone, Stéphane V. Sizonenko, Alice Jacquens, Olivier Baud

**Author notes:** These authors contributed equally (Alice Jacquens, Olivier Baud). Corresponding author Correspondence is invited to Olivier Baud. Contributions MK developed experimental methods, performed data collection and analysis, and wrote the manuscript. ET performed data collection and analysis. YL performed and analyzed fUS and MRI imaging experiments. JLP performed the c-casp3/Iba1/NeuN immunohistochemistry experiment. KC and PM analyzed the TSPO experiment. BBT and PM provided materials for the TSPO experiment. SM performed and analyzed the electrophysiology experiment. ST contributed to data analysis of RNA Seq experiments. GS and ES contributed to development of experimental methods and to data collection. MLP and AJ contributed to development of experimental methods and to supplementary data collection and analysis. All authors edited the manuscript. AJ and OB acquired funding and supervised the project.

## Abstract

Pediatric traumatic brain injury (TBI) is a leading cause of death and disability early in life in infants, and its neurodevelopmental consequences cannot currently be effectively treated. Since TBI is associated with neuroinflammation, modulation of the post-injury neuroinflammatory response is a promising strategy. Oxytocin is thought to have anti-inflammatory properties and appears to play a role in clinical interventions that improve brain development in neonates. However, the underlying mechanisms remain unclear, as does its applicability to acute brain injury. Here we investigate the effects of chemogenetic modulation of endogenous oxytocin on acute neuroinflammation and on long-term brain development after TBI in postnatal day 7 (P7) male mice. We show that oxytocin release attenuates the acute neuroinflammatory response to TBI 24 hours after injury, by reducing the expression of immune- and inflammation-related genes in astrocytes and promoting gene pathways for brain repair and development in microglia. In the long term, oxytocin exposure ameliorates subcortical and cortical white matter damage after TBI, prevents hyperactivity and loss of social behavior, and restores TBI-induced alterations in resting-state functional connectivity of the isocortex. These findings enhance our understanding of the modulation of neuroinflammation and its long-term effects and support intervention related to endogenous oxytocin release as a promising neuroprotective strategy in pediatric TBI.
