## Supplementary Tables for "Oxytocin release modulates acute neuroinflammation and improves brain development after pediatric traumatic brain injury"

### Sheet: Table S1
Table S1: fUS network analysis node list, used for Figure 7
Id	Label	Region name	Structure	hemisphere	bregma slice	Structural hub
AgINS L3	AgINS L3	(L) Agranular insular area slice 3	Sensorimotor	Left	3	Isocortex
VISa L2	VISa L2	(L) Anterior area slice 2	Sensorimotor	Left	2	Isocortex
adThal L3	adThal L3	(L) Anterior group of the dorsal thalamus slice 3	Thalamus	Left	3	Thalamus
aPT L1	aPT L1	(L) Anterior pretectal nucleus slice 1	Sensorimotor	Left	1	Isocortex
amV2 L1	amV2 L1	(L) Anteromedial visual area slice 1	Sensorimotor	Left	1	Isocortex
ablAmyg L2	ablAmyg L2	(L) Basolateral amygdalar nucleus, anterior part slice 2	Amygdala	Left	2	Striatum
ablAmyg L3	ablAmyg L3	(L) Basolateral amygdalar nucleus, anterior part slice 3	Amygdala	Left	3	Striatum
pblAmyg L1	pblAmyg L1	(L) Basolateral amygdalar nucleus, posterior part slice 1	Amygdala	Left	1	Striatum
pblAmyg L2	pblAmyg L2	(L) Basolateral amygdalar nucleus, posterior part slice 2	Amygdala	Left	2	Striatum
pbmAmyg L2	pbmAmyg L2	(L) Basomedial amygdalar nucleus, posterior part slice 2	Amygdala	Left	2	Striatum
CP L2	CP L2	(L) Caudoputamen slice 2	Basal ganglia	Left	2	Striatum
CP L3	CP L3	(L) Caudoputamen slice 3	Basal ganglia	Left	3	Striatum
cAmyg L3	cAmyg L3	(L) Central amygdalar nucleus slice 3	Amygdala	Left	3	Striatum
cxAmyg L1	cxAmyg L1	(L) Cortical amygdalar area slice 1	Amygdala	Left	1	Striatum
cxAmyg L2	cxAmyg L2	(L) Cortical amygdalar area slice 2	Amygdala	Left	2	Striatum
cxAmyg L3	cxAmyg L3	(L) Cortical amygdalar area slice 3	Amygdala	Left	3	Striatum
DG L1	DG L1	(L) Dentate gyrus slice 1	Hippocampal formation	Left	1	Hippocampal formation
DG L2	DG L2	(L) Dentate gyrus slice 2	Hippocampal formation	Left	2	Hippocampal formation
DG L3	DG L3	(L) Dentate gyrus slice 3	Hippocampal formation	Left	3	Hippocampal formation
dA2 L1	dA2 L1	(L) Dorsal auditory area slice 1	Auditory area	Left	1	Isocortex
dA2 L2	dA2 L2	(L) Dorsal auditory area slice 2	Auditory area	Left	2	Isocortex
ECT L1	ECT L1	(L) Ectorhinal area slice 1	Hippocampal formation	Left	1	Hippocampal formation
ECT L2	ECT L2	(L) Ectorhinal area slice 2	Hippocampal formation	Left	2	Hippocampal formation
dEP L1	dEP L1	(L) Endopiriform nucleus, dorsal part slice 1	Olfactory area	Left	1	Piriform area
dEP L2	dEP L2	(L) Endopiriform nucleus, dorsal part slice 2	Olfactory area	Left	2	Piriform area
dEP L3	dEP L3	(L) Endopiriform nucleus, dorsal part slice 3	Olfactory area	Left	3	Piriform area
vEP L1	vEP L1	(L) Endopiriform nucleus, ventral part slice 1	Olfactory area	Left	1	Piriform area
vEP L2	vEP L2	(L) Endopiriform nucleus, ventral part slice 2	Olfactory area	Left	2	Piriform area
vEP L3	vEP L3	(L) Endopiriform nucleus, ventral part slice 3	Olfactory area	Left	3	Piriform area
ENT L1	ENT L1	(L) Entorhinal area, lateral part slice 1	Hippocampal formation	Left	1	Hippocampal formation
ENT L2	ENT L2	(L) Entorhinal area, lateral part slice 2	Hippocampal formation	Left	2	Hippocampal formation
epiThal L2	epiThal L2	(L) Epithalamus slice 2	Thalamus	Left	2	Thalamus
epiThal L3	epiThal L3	(L) Epithalamus slice 3	Thalamus	Left	3	Thalamus
FC L2	FC L2	(L) Fasciola cinerea slice 2	Hippocampal formation	Left	2	Hippocampal formation
CA1 L1	CA1 L1	(L) Field CA1 slice 1	Hippocampal formation	Left	1	Hippocampal formation
CA1 L2	CA1 L2	(L) Field CA1 slice 2	Hippocampal formation	Left	2	Hippocampal formation
CA1 L3	CA1 L3	(L) Field CA1 slice 3	Hippocampal formation	Left	3	Hippocampal formation
CA2 L1	CA2 L1	(L) Field CA2 slice 1	Hippocampal formation	Left	1	Hippocampal formation
CA2 L2	CA2 L2	(L) Field CA2 slice 2	Hippocampal formation	Left	2	Hippocampal formation
CA2 L3	CA2 L3	(L) Field CA2 slice 3	Hippocampal formation	Left	3	Hippocampal formation
CA3 L1	CA3 L1	(L) Field CA3 slice 1	Hippocampal formation	Left	1	Hippocampal formation
CA3 L2	CA3 L2	(L) Field CA3 slice 2	Hippocampal formation	Left	2	Hippocampal formation
CA3 L3	CA3 L3	(L) Field CA3 slice 3	Hippocampal formation	Left	3	Hippocampal formation
dThalGeni L1	dThalGeni L1	(L) Geniculate group, dorsal thalamus slice 1	Thalamus	Left	1	Thalamus
dThalGeni L2	dThalGeni L2	(L) Geniculate group, dorsal thalamus slice 2	Thalamus	Left	2	Thalamus
vThalGeni L1	vThalGeni L1	(L) Geniculate group, ventral thalamus slice 1	Thalamus	Left	1	Thalamus
vThalGeni L2	vThalGeni L2	(L) Geniculate group, ventral thalamus slice 2	Thalamus	Left	2	Thalamus
exGP L3	exGP L3	(L) Globus pallidus, external segment slice 3	Basal ganglia	Left	3	Striatum
lHyp L1	lHyp L1	(L) Hypothalamic lateral zone slice 1	Hypothalamus	Left	1	Hypothalamus
lHyp L2	lHyp L2	(L) Hypothalamic lateral zone slice 2	Hypothalamus	Left	2	Hypothalamus
lHyp L3	lHyp L3	(L) Hypothalamic lateral zone slice 3	Hypothalamus	Left	3	Hypothalamus
mHyp L1	mHyp L1	(L) Hypothalamic medial zone slice 1	Hypothalamus	Left	1	Hypothalamus
mHyp L2	mHyp L2	(L) Hypothalamic medial zone slice 2	Hypothalamus	Left	2	Hypothalamus
mHyp L3	mHyp L3	(L) Hypothalamic medial zone slice 3	Hypothalamus	Left	3	Hypothalamus
ildThal L2	ildThal L2	(L) Intralaminar nuclei of the dorsal thalamus slice 2	Thalamus	Left	2	Thalamus
ildThal L3	ildThal L3	(L) Intralaminar nuclei of the dorsal thalamus slice 3	Thalamus	Left	3	Thalamus
lAmyg L2	lAmyg L2	(L) Lateral amygdalar nucleus slice 2	Amygdala	Left	2	Striatum
lAmyg L3	lAmyg L3	(L) Lateral amygdalar nucleus slice 3	Amygdala	Left	3	Striatum
dlThal L1	dlThal L1	(L) Lateral group of the dorsal thalamus slice 1	Thalamus	Left	1	Thalamus
dlThal L2	dlThal L2	(L) Lateral group of the dorsal thalamus slice 2	Thalamus	Left	2	Thalamus
dlThal L3	dlThal L3	(L) Lateral group of the dorsal thalamus slice 3	Thalamus	Left	3	Thalamus
mAmyg L3	mAmyg L3	(L) Medial amygdalar nucleus slice 3	Amygdala	Left	3	Striatum
mdThal L3	mdThal L3	(L) Medial group of the dorsal thalamus slice 3	Thalamus	Left	3	Thalamus
MRN L1	MRN L1	(L) Midbrain reticular nucleus slice 1	Motor	Left	1	midbrain
MTN L3	MTN L3	(L) Midline group of the dorsal thalamus slice 3	Thalamus	Left	3	Thalamus
PAG L1	PAG L1	(L) Periaqueductal gray slice 1	Motor	Left	1	midbrain
PERI L1	PERI L1	(L) Perirhinal area slice 1	Perirhinal cortex	Left	1	Isocortex
PERI L2	PERI L2	(L) Perirhinal area slice 2	Perirhinal cortex	Left	2	Isocortex
PVN L2	PVN L2	(L) Periventricular region slice 2	Hypothalamus	Left	2	Hypothalamus
PVN L3	PVN L3	(L) Periventricular zone slice 3	Hypothalamus	Left	3	Hypothalamus
PIR L1	PIR L1	(L) Piriform area slice 1	Olfactory area	Left	1	Piriform area
PIR L2	PIR L2	(L) Piriform area slice 2	Olfactory area	Left	2	Piriform area
PIR L3	PIR L3	(L) Piriform area slice 3	Olfactory area	Left	3	Piriform area
Pir-Amyg L2	Pir-Amyg L2	(L) Piriform-amygdalar area slice 2	Amygdala	Left	2	Striatum
Pir-Amyg L3	Pir-Amyg L3	(L) Piriform-amygdalar area slice 3	Amygdala	Left	3	Striatum
pAmyg L1	pAmyg L1	(L) Posterior amygdalar nucleus slice 1	Amygdala	Left	1	Striatum
PoT L1	PoT L1	(L) Posterior triangular thalamic nucleus slice 1	Thalamus	Left	1	Thalamus
A1 L1	A1 L1	(L) Primary auditory area slice 1	Auditory area	Left	1	Isocortex
S1BF L2	S1BF L2	(L) Primary somatosensory area, barrel field slice 2	Sensorimotor	Left	2	Isocortex
S1BF L3	S1BF L3	(L) Primary somatosensory area, barrel field slice 3	Sensorimotor	Left	3	Isocortex
S1Tr L3	S1Tr L3	(L) Primary somatosensory area, trunk slice 3	Sensorimotor	Left	3	Isocortex
RT L3	RT L3	(L) Reticular nucleus of the thalamus slice 3	Thalamus	Left	3	Thalamus
RSD L1	RSD L1	(L) Retrosplenial area, dorsal part slice 1	Retrosplenial cortex	Left	1	Isocortex
RSD L2	RSD L2	(L) Retrosplenial area, dorsal part slice 2	Retrosplenial cortex	Left	2	Isocortex
RSD L3	RSD L3	(L) Retrosplenial area, dorsal part slice 3	Retrosplenial cortex	Left	3	Isocortex
RSL L1	RSL L1	(L) Retrosplenial area, lateral agranular part slice 1	Retrosplenial cortex	Left	1	Isocortex
RSL L2	RSL L2	(L) Retrosplenial area, lateral agranular part slice 2	Retrosplenial cortex	Left	2	Isocortex
RSL L3	RSL L3	(L) Retrosplenial area, lateral agranular part slice 3	Retrosplenial cortex	Left	3	Isocortex
RSV L1	RSV L1	(L) Retrosplenial area, ventral part slice 1	Retrosplenial cortex	Left	1	Isocortex
RSV L2	RSV L2	(L) Retrosplenial area, ventral part slice 2	Retrosplenial cortex	Left	2	Isocortex
RSV L3	RSV L3	(L) Retrosplenial area, ventral part slice 3	Retrosplenial cortex	Left	3	Isocortex
VISRll L1	VISRll L1	(L) Rostrolateral visual area slice 1	Sensorimotor	Left	1	Isocortex
SPF L1	SPF L1	(L) Subparafascicular nucleus slice 1	Thalamus	Left	1	Thalamus
S2 L2	S2 L2	(L) Supplemental somatosensory area slice 2	Sensorimotor	Left	2	Isocortex
S2 L3	S2 L3	(L) Supplemental somatosensory area slice 3	Sensorimotor	Left	3	Isocortex
TEA L1	TEA L1	(L) Temporal association areas slice 1	Association cortex	Left	1	Isocortex
TEA L2	TEA L2	(L) Temporal association areas slice 2	Association cortex	Left	2	Isocortex
valThal L3	valThal L3	(L) Ventral anterior-lateral complex of the thalamus slice 3	Thalamus	Left	3	Thalamus
A2V L1	A2V L1	(L) Ventral auditory area slice 1	Auditory area	Left	1	Isocortex
A2V L2	A2V L2	(L) Ventral auditory area slice 2	Auditory area	Left	2	Isocortex
VmThal L3	VmThal L3	(L) Ventral medial nucleus of the thalamus slice 3	Thalamus	Left	3	Thalamus
VplThal L2	VplThal L2	(L) Ventral posterolateral nucleus of the thalamus slice 2	Thalamus	Left	2	Thalamus
VplThal L3	VplThal L3	(L) Ventral posterolateral nucleus of the thalamus slice 3	Thalamus	Left	3	Thalamus
VpplThal L2	VpplThal L2	(L) Ventral posterolateral nucleus of the thalamus, parvicellular part slice 2	Thalamus	Left	2	Thalamus
VpmThal L2	VpmThal L2	(L) Ventral posteromedial nucleus of the thalamus slice 2	Thalamus	Left	2	Thalamus
VpmThal L3	VpmThal L3	(L) Ventral posteromedial nucleus of the thalamus slice 3	Thalamus	Left	3	Thalamus
VppmThal L2	VppmThal L2	(L) Ventral posteromedial nucleus of the thalamus, parvicellular part slice 2	Thalamus	Left	2	Thalamus
VISC L3	VISC L3	(L) Visceral area slice 3	Sensorimotor	Left	3	Isocortex
AgINS R3	AgINS R3	(R) Agranular insular area slice 3	Sensorimotor	Right	3	Isocortex
adThal R3	adThal R3	(R) Anterior group of the dorsal thalamus slice 3	Thalamus	Right	3	Thalamus
aPT R1	aPT R1	(R) Anterior pretectal nucleus slice 1	Sensorimotor	Right	1	Isocortex
amV2 R1	amV2 R1	(R) Anteromedial visual area slice 1	Sensorimotor	Right	1	Isocortex
ablAmyg R2	ablAmyg R2	(R) Basolateral amygdalar nucleus, anterior part slice 2	Amygdala	Right	2	Striatum
ablAmyg R3	ablAmyg R3	(R) Basolateral amygdalar nucleus, anterior part slice 3	Amygdala	Right	3	Striatum
pblAmyg R1	pblAmyg R1	(R) Basolateral amygdalar nucleus, posterior part slice 1	Amygdala	Right	1	Striatum
pblAmyg R2	pblAmyg R2	(R) Basolateral amygdalar nucleus, posterior part slice 2	Amygdala	Right	2	Striatum
pbmAmyg R2	pbmAmyg R2	(R) Basomedial amygdalar nucleus, posterior part slice 2	Amygdala	Right	2	Striatum
CP R2	CP R2	(R) Caudoputamen slice 2	Basal ganglia	Right	2	Striatum
CP R3	CP R3	(R) Caudoputamen slice 3	Basal ganglia	Right	3	Striatum
cAmyg R3	cAmyg R3	(R) Central amygdalar nucleus slice 3	Amygdala	Right	3	Striatum
cxAmyg R1	cxAmyg R1	(R) Cortical amygdalar area slice 1	Amygdala	Right	1	Striatum
cxAmyg R2	cxAmyg R2	(R) Cortical amygdalar area slice 2	Amygdala	Right	2	Striatum
cxAmyg R3	cxAmyg R3	(R) Cortical amygdalar area slice 3	Amygdala	Right	3	Striatum
DG R1	DG R1	(R) Dentate gyrus slice 1	Hippocampal formation	Right	1	Hippocampal formation
DG R2	DG R2	(R) Dentate gyrus slice 2	Hippocampal formation	Right	2	Hippocampal formation
DG R3	DG R3	(R) Dentate gyrus slice 3	Hippocampal formation	Right	3	Hippocampal formation
dA2 R1	dA2 R1	(R) Dorsal auditory area slice 1	Auditory area	Right	1	Isocortex
ECT R1	ECT R1	(R) Ectorhinal area slice 1	Hippocampal formation	Right	1	Hippocampal formation
ECT R2	ECT R2	(R) Ectorhinal area slice 2	Hippocampal formation	Right	2	Hippocampal formation
dEP R1	dEP R1	(R) Endopiriform nucleus, dorsal part slice 1	Olfactory area	Right	1	Piriform area
dEP R2	dEP R2	(R) Endopiriform nucleus, dorsal part slice 2	Olfactory area	Right	2	Piriform area
dEP R3	dEP R3	(R) Endopiriform nucleus, dorsal part slice 3	Olfactory area	Right	3	Piriform area
vEP R1	vEP R1	(R) Endopiriform nucleus, ventral part slice 1	Olfactory area	Right	1	Piriform area
vEP R2	vEP R2	(R) Endopiriform nucleus, ventral part slice 2	Olfactory area	Right	2	Piriform area
vEP R3	vEP R3	(R) Endopiriform nucleus, ventral part slice 3	Olfactory area	Right	3	Piriform area
ENT R1	ENT R1	(R) Entorhinal area, lateral part slice 1	Hippocampal formation	Right	1	Hippocampal formation
ENT R2	ENT R2	(R) Entorhinal area, lateral part slice 2	Hippocampal formation	Right	2	Hippocampal formation
epiThal R2	epiThal R2	(R) Epithalamus slice 2	Thalamus	Right	2	Thalamus
epiThal R3	epiThal R3	(R) Epithalamus slice 3	Thalamus	Right	3	Thalamus
FC R2	FC R2	(R) Fasciola cinerea slice 2	Hippocampal formation	Right	2	Hippocampal formation
CA1 R1	CA1 R1	(R) Field CA1 slice 1	Hippocampal formation	Right	1	Hippocampal formation
CA1 R2	CA1 R2	(R) Field CA1 slice 2	Hippocampal formation	Right	2	Hippocampal formation
CA1 R3	CA1 R3	(R) Field CA2 slice 1	Hippocampal formation	Right	1	Hippocampal formation
CA2 R2	CA2 R2	(R) Field CA2 slice 2	Hippocampal formation	Right	2	Hippocampal formation
CA2 R3	CA2 R3	(R) Field CA2 slice 3	Hippocampal formation	Right	3	Hippocampal formation
CA3 R1	CA3 R1	(R) Field CA3 slice 1	Hippocampal formation	Right	1	Hippocampal formation
CA3 R2	CA3 R2	(R) Field CA3 slice 2	Hippocampal formation	Right	2	Hippocampal formation
CA3 R3	CA3 R3	(R) Field CA3 slice 3	Hippocampal formation	Right	3	Hippocampal formation
dThalGeni R1	dThalGeni R1	(R) Geniculate group, dorsal thalamus slice 1	Thalamus	Right	1	Thalamus
dThalGeni R2	dThalGeni R2	(R) Geniculate group, dorsal thalamus slice 2	Thalamus	Right	2	Thalamus
vThalGeni R1	vThalGeni R1	(R) Geniculate group, ventral thalamus slice 1	Thalamus	Right	1	Thalamus
vThalGeni R2	vThalGeni R2	(R) Geniculate group, ventral thalamus slice 2	Thalamus	Right	2	Thalamus
exGP R3	exGP R3	(R) Globus pallidus, external segment slice 3	Basal ganglia	Right	3	Pallidum
lHyp R1	lHyp R1	(R) Hypothalamic lateral zone slice 1	Hypothalamus	Right	1	Hypothalamus
lHyp R2	lHyp R2	(R) Hypothalamic lateral zone slice 2	Hypothalamus	Right	2	Hypothalamus
lHyp R3	lHyp R3	(R) Hypothalamic lateral zone slice 3	Hypothalamus	Right	3	Hypothalamus
mHyp R1	mHyp R1	(R) Hypothalamic medial zone slice 1	Hypothalamus	Right	1	Hypothalamus
mHyp R2	mHyp R2	(R) Hypothalamic medial zone slice 2	Hypothalamus	Right	2	Hypothalamus
mHyp R3	mHyp R3	(R) Hypothalamic medial zone slice 3	Hypothalamus	Right	3	Hypothalamus
ildThal R2	ildThal R2	(R) Intralaminar nuclei of the dorsal thalamus slice 2	Thalamus	Right	2	Thalamus
ildThal R3	ildThal R3	(R) Intralaminar nuclei of the dorsal thalamus slice 3	Thalamus	Right	3	Thalamus
lAmyg R2	lAmyg R2	(R) Lateral amygdalar nucleus slice 2	Amygdala	Right	2	Striatum
lAmyg R3	lAmyg R3	(R) Lateral amygdalar nucleus slice 3	Amygdala	Right	3	Striatum
ldThal R1	ldThal R1	(R) Lateral group of the dorsal thalamus slice 1	Thalamus	Right	1	Thalamus
ldThal R2	ldThal R2	(R) Lateral group of the dorsal thalamus slice 2	Thalamus	Right	2	Thalamus
ldThal R3	ldThal R3	(R) Lateral group of the dorsal thalamus slice 3	Thalamus	Right	3	Thalamus
mAmyg R3	mAmyg R3	(R) Medial amygdalar nucleus slice 3	Amygdala	Right	3	Striatum
mdThal R3	mdThal R3	(R) Medial group of the dorsal thalamus slice 3	Thalamus	Right	3	Thalamus
MiddThal R3	MiddThal R3	(R) Midline group of the dorsal thalamus slice 3	Thalamus	Right	3	Thalamus
PAG R1	PAG R1	(R) Periaqueductal gray slice 1	Motor	Right	1	midbrain
PERI R1	PERI R1	(R) Perirhinal area slice 1	Perirhinal cortex	Right	1	Isocortex
PERI R2	PERI R2	(R) Perirhinal area slice 2	Perirhinal cortex	Right	2	Isocortex
PVN R2	PVN R2	(R) Periventricular region slice 2	Hypothalamus	Right	2	Hypothalamus
PVN R3	PVN R3	(R) Periventricular zone slice 3	Hypothalamus	Right	3	Hypothalamus
PIR R1	PIR R1	(R) Piriform area slice 1	Olfactory area	Right	1	Piriform area
PIR R2	PIR R2	(R) Piriform area slice 2	Olfactory area	Right	2	Piriform area
PIR R3	PIR R3	(R) Piriform area slice 3	Olfactory area	Right	3	Piriform area
Pir-Amyg R2	Pir-Amyg R2	(R) Piriform-amygdalar area slice 2	Amygdala	Right	2	Striatum
Pir-Amyg R3	Pir-Amyg R3	(R) Piriform-amygdalar area slice 3	Amygdala	Right	3	Striatum
pAmyg R1	pAmyg R1	(R) Posterior amygdalar nucleus slice 1	Amygdala	Right	1	Striatum
ptThal R1	ptThal R1	(R) Posterior triangular thalamic nucleus slice 1	Thalamus	Right	1	Thalamus
A1 R1	A1 R1	(R) Primary auditory area slice 1	Auditory area	Right	1	Isocortex
S1BF R2	S1BF R2	(R) Primary somatosensory area, barrel field slice 2	Sensorimotor	Right	2	Isocortex
S1BF R3	S1BF R3	(R) Primary somatosensory area, barrel field slice 3	Sensorimotor	Right	3	Isocortex
S1Tr R3	S1Tr R3	(R) Primary somatosensory area, trunk slice 3	Sensorimotor	Right	3	Isocortex
RThal R3	RThal R3	(R) Reticular nucleus of the thalamus slice 3	Thalamus	Right	3	Thalamus
RSD R1	RSD R1	(R) Retrosplenial area, dorsal part slice 1	Retrosplenial cortex	Right	1	Isocortex
RSD R2	RSD R2	(R) Retrosplenial area, dorsal part slice 2	Retrosplenial cortex	Right	2	Isocortex
RSD R3	RSD R3	(R) Retrosplenial area, dorsal part slice 3	Retrosplenial cortex	Right	3	Isocortex
RSL R1	RSL R1	(R) Retrosplenial area, lateral agranular part slice 1	Retrosplenial cortex	Right	1	Isocortex
RSL R2	RSL R2	(R) Retrosplenial area, lateral agranular part slice 2	Retrosplenial cortex	Right	2	Isocortex
RSL R3	RSL R3	(R) Retrosplenial area, lateral agranular part slice 3	Retrosplenial cortex	Right	3	Isocortex
RSV R1	RSV R1	(R) Retrosplenial area, ventral part slice 1	Retrosplenial cortex	Right	1	Isocortex
RSV R2	RSV R2	(R) Retrosplenial area, ventral part slice 2	Retrosplenial cortex	Right	2	Isocortex
RSV R3	RSV R3	(R) Retrosplenial area, ventral part slice 3	Retrosplenial cortex	Right	3	Isocortex
VISRll R1	VISRll R1	(R) Rostrolateral visual area slice 1	Sensorimotor	Right	1	Isocortex
SPF R1	SPF R1	(R) Subparafascicular nucleus slice 1	Thalamus	Right	1	Thalamus
S2 R2	S2 R2	(R) Supplemental somatosensory area slice 2	Sensorimotor	Right	2	Isocortex
S2 R3	S2 R3	(R) Supplemental somatosensory area slice 3	Sensorimotor	Right	3	Isocortex
TEA R1	TEA R1	(R) Temporal association areas slice 1	Association cortex	Right	1	Isocortex
TEA R2	TEA R2	(R) Temporal association areas slice 2	Association cortex	Right	2	Isocortex
valThal R3	valThal R3	(R) Ventral anterior-lateral complex of the thalamus slice 3	Thalamus	Right	3	Thalamus
A2V R1	A2V R1	(R) Ventral auditory area slice 1	Auditory area	Right	1	Isocortex
A2V R2	A2V R2	(R) Ventral auditory area slice 2	Auditory area	Right	2	Isocortex
VMThal R3	VMThal R3	(R) Ventral medial nucleus of the thalamus slice 3	Thalamus	Right	3	Thalamus
VplThal R2	VplThal R2	(R) Ventral posterolateral nucleus of the thalamus slice 2	Thalamus	Right	2	Thalamus
VplThal R3	VplThal R3	(R) Ventral posterolateral nucleus of the thalamus slice 3	Thalamus	Right	3	Thalamus
VpmThal R2	VpmThal R2	(R) Ventral posteromedial nucleus of the thalamus slice 2	Thalamus	Right	2	Thalamus
VpmThal R3	VpmThal R3	(R) Ventral posteromedial nucleus of the thalamus slice 3	Thalamus	Right	3	Thalamus
VppmThal R2	VppmThal R2	(R) Ventral posteromedial nucleus of the thalamus, parvicellular part slice 2	Thalamus	Right	2	Thalamus
VISC R3	VISC R3	(R) Visceral area slice 3	Sensorimotor	Right	3	Isocortex

### Sheet: Table S2
Table S2: inflammatory cytokine qPCR primer sequences used for Figure 1 and S2
Gene	target protein	Forward	Reverse
Tnfa	Tumer necrosis factor alpha	GCC TC T T CT CAT TC C T GC TT	AGG GT C T GG GCC AT A G AA CT
Nos2	Nitric oxide synthase 2	CCC TT C A AT GGT TG G T AC ATG G	ACA TT G A TC TCC GT G A CA GCC
Ptgs2	Prostaglandin-Endoperoxide Synthase 2 (=Cox2)	TCA TT C A CC AGA CA G A TT GCT	AAG CG T T TG CGG TA C T CA TT
Lgals3	Lectin galactoside-binding soluble 3	GAT CA C A AT CAT GG G C AC AG	ATT GA A G CG GGG GT T A AA GT
Igf1	Insulin like growth factor 1	TGG ATG CTC TTC AGT TCG TG	GCA ACA CTC ATC CAC AAT GC
IL1rn	Interleukin 1 receptor antagonist	TTG TGC CAA GTC TGG AGA	TTC TCA GAG CGG ATG
