## Supplementary Data Files for "Oxytocin release modulates acute neuroinflammation and improves brain development after pediatric traumatic brain injury"

### Sheet: Data S1
Supplementary Data S1: 2-way ANOVA Tukey's post-hoc of panel Fig. 2k
Number of families	25
Number of comparisons per family	3
Alpha	0.05
Tukey's multiple comparisons test	Predicted (LS) mean diff.	95.00% CI of diff.	Below threshold?	Summary	Adjusted P Value
2
Sham vs. TBI	3.043	1.121 to 4.965	Yes	***	0.0007
Sham vs. TBI+OXT	3.332	1.364 to 5.299	Yes	***	0.0002
TBI vs. TBI+OXT	0.2884	-1.336 to 1.913	No	ns	0.9084
4
Sham vs. TBI	-1.586	-3.508 to 0.3362	No	ns	0.1286
Sham vs. TBI+OXT	0.5851	-1.382 to 2.552	No	ns	0.7638
TBI vs. TBI+OXT	2.171	0.5465 to 3.795	Yes	**	0.0051
6
Sham vs. TBI	-1.146	-3.068 to 0.7755	No	ns	0.3402
Sham vs. TBI+OXT	0.5512	-1.416 to 2.518	No	ns	0.7873
TBI vs. TBI+OXT	1.698	0.07327 to 3.322	Yes	*	0.0381
8
Sham vs. TBI	0.6045	-1.317 to 2.526	No	ns	0.7399
Sham vs. TBI+OXT	0.08215	-1.885 to 2.049	No	ns	0.9947
TBI vs. TBI+OXT	-0.5223	-2.147 to 1.102	No	ns	0.7299
10
Sham vs. TBI	1.629	-0.2934 to 3.551	No	ns	0.1151
Sham vs. TBI+OXT	1.224	-0.7434 to 3.191	No	ns	0.3097
TBI vs. TBI+OXT	-0.4048	-2.029 to 1.220	No	ns	0.8276
12
Sham vs. TBI	4.604	2.683 to 6.526	Yes	****	<0.0001
Sham vs. TBI+OXT	3.26	1.292 to 5.227	Yes	***	0.0003
TBI vs. TBI+OXT	-1.345	-2.969 to 0.2794	No	ns	0.1268
14
Sham vs. TBI	4.431	2.509 to 6.353	Yes	****	<0.0001
Sham vs. TBI+OXT	2.885	0.9179 to 4.852	Yes	**	0.0018
TBI vs. TBI+OXT	-1.546	-3.170 to 0.07852	No	ns	0.066
16
Sham vs. TBI	5.649	3.727 to 7.570	Yes	****	<0.0001
Sham vs. TBI+OXT	3.694	1.727 to 5.661	Yes	****	<0.0001
TBI vs. TBI+OXT	-1.954	-3.579 to -0.3301	Yes	*	0.0135
18
Sham vs. TBI	5.314	3.392 to 7.236	Yes	****	<0.0001
Sham vs. TBI+OXT	3.29	1.323 to 5.257	Yes	***	0.0003
TBI vs. TBI+OXT	-2.024	-3.649 to -0.4001	Yes	**	0.0099
20
Sham vs. TBI	5.599	3.677 to 7.521	Yes	****	<0.0001
Sham vs. TBI+OXT	3.423	1.456 to 5.390	Yes	***	0.0002
TBI vs. TBI+OXT	-2.176	-3.800 to -0.5515	Yes	**	0.005
22
Sham vs. TBI	4.807	2.885 to 6.729	Yes	****	<0.0001
Sham vs. TBI+OXT	2.793	0.8263 to 4.761	Yes	**	0.0026
TBI vs. TBI+OXT	-2.013	-3.637 to -0.3887	Yes	*	0.0105
24
Sham vs. TBI	5.071	3.149 to 6.993	Yes	****	<0.0001
Sham vs. TBI+OXT	3.442	1.474 to 5.409	Yes	***	0.0001
TBI vs. TBI+OXT	-1.63	-3.254 to -0.005401	Yes	*	0.049
26
Sham vs. TBI	6.13	4.208 to 8.052	Yes	****	<0.0001
Sham vs. TBI+OXT	4.812	2.845 to 6.779	Yes	****	<0.0001
TBI vs. TBI+OXT	-1.318	-2.943 to 0.3062	No	ns	0.1374
28
Sham vs. TBI	4.222	2.300 to 6.144	Yes	****	<0.0001
Sham vs. TBI+OXT	3.215	1.248 to 5.182	Yes	***	0.0004
TBI vs. TBI+OXT	-1.007	-2.631 to 0.6175	No	ns	0.3123
30
Sham vs. TBI	3.215	1.293 to 5.137	Yes	***	0.0003
Sham vs. TBI+OXT	2.035	0.06734 to 4.002	Yes	*	0.0407
TBI vs. TBI+OXT	-1.18	-2.804 to 0.4443	No	ns	0.203
32
Sham vs. TBI	1.852	-0.06988 to 3.774	No	ns	0.0617
Sham vs. TBI+OXT	0.6089	-1.358 to 2.576	No	ns	0.7469
TBI vs. TBI+OXT	-1.243	-2.868 to 0.3812	No	ns	0.1707
34
Sham vs. TBI	1.002	-0.9199 to 2.924	No	ns	0.4382
Sham vs. TBI+OXT	-0.005948	-1.973 to 1.961	No	ns	>0.9999
TBI vs. TBI+OXT	-1.008	-2.632 to 0.6163	No	ns	0.3115
36
Sham vs. TBI	0.4708	-1.451 to 2.393	No	ns	0.8329
Sham vs. TBI+OXT	-0.1994	-2.167 to 1.768	No	ns	0.9691
TBI vs. TBI+OXT	-0.6702	-2.295 to 0.9541	No	ns	0.5958
38
Sham vs. TBI	0.425	-1.497 to 2.347	No	ns	0.8615
Sham vs. TBI+OXT	0.1131	-1.854 to 2.080	No	ns	0.99
TBI vs. TBI+OXT	-0.3119	-1.936 to 1.312	No	ns	0.8937
40
Sham vs. TBI	0.3938	-1.528 to 2.316	No	ns	0.8799
Sham vs. TBI+OXT	0.244	-1.723 to 2.211	No	ns	0.9541
TBI vs. TBI+OXT	-0.1497	-1.774 to 1.475	No	ns	0.9744
42
Sham vs. TBI	-0.1688	-2.091 to 1.753	No	ns	0.9768
Sham vs. TBI+OXT	-0.3988	-2.366 to 1.568	No	ns	0.8822
TBI vs. TBI+OXT	-0.2301	-1.854 to 1.394	No	ns	0.9407
44
Sham vs. TBI	-0.1063	-2.028 to 1.816	No	ns	0.9907
Sham vs. TBI+OXT	-0.3512	-2.318 to 1.616	No	ns	0.9074
TBI vs. TBI+OXT	-0.2449	-1.869 to 1.379	No	ns	0.933
46
Sham vs. TBI	-0.075	-1.997 to 1.847	No	ns	0.9954
Sham vs. TBI+OXT	-0.1786	-2.146 to 1.789	No	ns	0.9752
TBI vs. TBI+OXT	-0.1036	-1.728 to 1.521	No	ns	0.9877
48
Sham vs. TBI	-0.05	-1.972 to 1.872	No	ns	0.9979
Sham vs. TBI+OXT	-0.07143	-2.039 to 1.896	No	ns	0.996
TBI vs. TBI+OXT	-0.02143	-1.646 to 1.603	No	ns	0.9995
50
Sham vs. TBI	-0.0625	-1.984 to 1.859	No	ns	0.9968
Sham vs. TBI+OXT	-0.03571	-2.003 to 1.931	No	ns	0.999
TBI vs. TBI+OXT	0.02679	-1.598 to 1.651	No	ns	0.9992

### Sheet: Data S2
Supplementary Data S2: 2-way ANOVA Tukey's post-hoc of panel Fig. 3j
Number of families	25
Number of comparisons per family	3
Alpha	0.05
Tukey's multiple comparisons test	Predicted (LS) mean diff.	95.00% CI of diff.	Below threshold?	Summary	Adjusted P Value
2
Sham vs. TBI	0.3145	-1.264 to 1.893	No	ns	0.8859
Sham vs. TBI+OXT	0.2841	-1.348 to 1.916	No	ns	0.9117
TBI vs. TBI+OXT	-0.03037	-1.530 to 1.469	No	ns	0.9987
4
Sham vs. TBI	-0.611	-2.189 to 0.9673	No	ns	0.6337
Sham vs. TBI+OXT	-0.5407	-2.173 to 1.091	No	ns	0.7159
TBI vs. TBI+OXT	0.07032	-1.429 to 1.570	No	ns	0.9933
6
Sham vs. TBI	-1.853	-3.431 to -0.2749	Yes	*	0.0165
Sham vs. TBI+OXT	-0.5321	-2.164 to 1.100	No	ns	0.7234
TBI vs. TBI+OXT	1.321	-0.1785 to 2.821	No	ns	0.0969
8
Sham vs. TBI	0.1112	-1.467 to 1.689	No	ns	0.985
Sham vs. TBI+OXT	-0.226	-1.858 to 1.406	No	ns	0.9432
TBI vs. TBI+OXT	-0.3372	-1.837 to 1.162	No	ns	0.8571
10
Sham vs. TBI	1.328	-0.2502 to 2.906	No	ns	0.1186
Sham vs. TBI+OXT	0.9913	-0.6408 to 2.623	No	ns	0.3269
TBI vs. TBI+OXT	-0.3367	-1.836 to 1.163	No	ns	0.8575
12
Sham vs. TBI	1.516	-0.06272 to 3.094	No	ns	0.0629
Sham vs. TBI+OXT	1.031	-0.6014 to 2.663	No	ns	0.2988
TBI vs. TBI+OXT	-0.4848	-1.984 to 1.015	No	ns	0.7273
14
Sham vs. TBI	1.757	0.1791 to 3.336	Yes	*	0.0248
Sham vs. TBI+OXT	0.4278	-1.204 to 2.060	No	ns	0.8111
TBI vs. TBI+OXT	-1.33	-2.829 to 0.1700	No	ns	0.094
16
Sham vs. TBI	3.459	1.880 to 5.037	Yes	****	<0.0001
Sham vs. TBI+OXT	2.031	0.3992 to 3.663	Yes	*	0.0101
TBI vs. TBI+OXT	-1.427	-2.927 to 0.07241	No	ns	0.066
18
Sham vs. TBI	4.606	3.027 to 6.184	Yes	****	<0.0001
Sham vs. TBI+OXT	3.065	1.433 to 4.697	Yes	****	<0.0001
TBI vs. TBI+OXT	-1.541	-3.041 to -0.04142	Yes	*	0.0424
20
Sham vs. TBI	3.999	2.421 to 5.577	Yes	****	<0.0001
Sham vs. TBI+OXT	2.257	0.6250 to 3.889	Yes	**	0.0035
TBI vs. TBI+OXT	-1.742	-3.242 to -0.2425	Yes	*	0.018
22
Sham vs. TBI	4.396	2.818 to 5.974	Yes	****	<0.0001
Sham vs. TBI+OXT	3.291	1.659 to 4.924	Yes	****	<0.0001
TBI vs. TBI+OXT	-1.105	-2.604 to 0.3949	No	ns	0.1941
24
Sham vs. TBI	3.526	1.948 to 5.104	Yes	****	<0.0001
Sham vs. TBI+OXT	2.012	0.3802 to 3.644	Yes	*	0.011
TBI vs. TBI+OXT	-1.514	-3.013 to -0.01411	Yes	*	0.0473
26
Sham vs. TBI	3.094	1.515 to 4.672	Yes	****	<0.0001
Sham vs. TBI+OXT	1.838	0.2056 to 3.470	Yes	*	0.0228
TBI vs. TBI+OXT	-1.256	-2.756 to 0.2436	No	ns	0.1209
28
Sham vs. TBI	2.142	0.5634 to 3.720	Yes	**	0.0043
Sham vs. TBI+OXT	1.65	0.01748 to 3.282	Yes	*	0.0469
TBI vs. TBI+OXT	-0.492	-1.992 to 1.008	No	ns	0.7204
30
Sham vs. TBI	2.472	0.8939 to 4.050	Yes	***	0.0008
Sham vs. TBI+OXT	1.81	0.1778 to 3.442	Yes	*	0.0255
TBI vs. TBI+OXT	-0.6622	-2.162 to 0.8374	No	ns	0.5527
32
Sham vs. TBI	1.753	0.1752 to 3.332	Yes	*	0.0252
Sham vs. TBI+OXT	1.218	-0.4141 to 2.850	No	ns	0.186
TBI vs. TBI+OXT	-0.5353	-2.035 to 0.9642	No	ns	0.6784
34
Sham vs. TBI	0.9695	-0.6087 to 2.548	No	ns	0.3187
Sham vs. TBI+OXT	0.7966	-0.8355 to 2.429	No	ns	0.4849
TBI vs. TBI+OXT	-0.1729	-1.672 to 1.327	No	ns	0.9603
36
Sham vs. TBI	0.9362	-0.6421 to 2.514	No	ns	0.3441
Sham vs. TBI+OXT	0.6014	-1.031 to 2.234	No	ns	0.6614
TBI vs. TBI+OXT	-0.3348	-1.834 to 1.165	No	ns	0.859
38
Sham vs. TBI	0.7377	-0.8405 to 2.316	No	ns	0.5147
Sham vs. TBI+OXT	0.1645	-1.468 to 1.797	No	ns	0.9695
TBI vs. TBI+OXT	-0.5733	-2.073 to 0.9263	No	ns	0.6409
40
Sham vs. TBI	0.7735	-0.8048 to 2.352	No	ns	0.482
Sham vs. TBI+OXT	0.2954	-1.337 to 1.928	No	ns	0.9049
TBI vs. TBI+OXT	-0.478	-1.978 to 1.022	No	ns	0.7337
42
Sham vs. TBI	0.5	-1.078 to 2.078	No	ns	0.7366
Sham vs. TBI+OXT	0.1806	-1.452 to 1.813	No	ns	0.9633
TBI vs. TBI+OXT	-0.3194	-1.819 to 1.180	No	ns	0.8707
44
Sham vs. TBI	0.4	-1.178 to 1.978	No	ns	0.8221
Sham vs. TBI+OXT	0.1639	-1.468 to 1.796	No	ns	0.9697
TBI vs. TBI+OXT	-0.2361	-1.736 to 1.263	No	ns	0.9271
46
Sham vs. TBI	0.3333	-1.245 to 1.912	No	ns	0.8728
Sham vs. TBI+OXT	6.667e-08	-1.632 to 1.632	No	ns	>0.9999
TBI vs. TBI+OXT	-0.3333	-1.833 to 1.166	No	ns	0.8601
48
Sham vs. TBI	0.1667	-1.412 to 1.745	No	ns	0.9665
Sham vs. TBI+OXT	-0.01389	-1.646 to 1.618	No	ns	0.9998
TBI vs. TBI+OXT	-0.1806	-1.680 to 1.319	No	ns	0.9567
50
Sham vs. TBI	0.1667	-1.412 to 1.745	No	ns	0.9665
Sham vs. TBI+OXT	0.06944	-1.563 to 1.702	No	ns	0.9945
TBI vs. TBI+OXT	-0.09722	-1.597 to 1.402	No	ns	0.9873

### Sheet: Data S3
Supplementary Data S3: One-way ANOVAs of panels Fig. 6n-q
Fig 6n:
EC:	ANOVA (F(2,21) = 13.07, ***p = .0002, Sham: n = 8, TBI: n = 8, TBI+OXT: n = 8). Tukey's (Sham vs. TBI: ***p = .0001, Sham vs. TBI+OXT: *p = .027, TBI vs. TBI+OXT: p = .08)
CC:	ANOVA (F(2,21) = 2.80, p = .08, Sham: n = 8, TBI: n = 8, TBI+OXT: n = 8). Tukey's (Sham vs. TBI: p = .07, Sham vs. TBI+OXT: p = .37, TBI vs. TBI+OXT: p = .60)
CG:	ANOVA (F(2,21) = 6.76, **p = .0054, Sham: n = 8, TBI: n = 8, TBI+OXT: n = 8). Tukey's (Sham vs. TBI: **p = .0039, Sham vs. TBI+OXT: p = .16, TBI vs. TBI+OXT: p = .21)
S1Cx:	ANOVA (F(2,21) = 2.07, p = .16, Sham: n = 8, TBI: n = 8, TBI+OXT: n = 8).
M1Cx:	ANOVA (F(2,21) = 0.66, p = .53, Sham: n = 8, TBI: n = 8, TBI+OXT: n = 8).
Fig 6o:
EC:	ANOVA (F(2,21) = 6.49, **p = .0064, Sham: n = 8, TBI: n = 8, TBI+OXT: n = 8). Tukey's (Sham vs. TBI: **p = .0067, Sham vs. TBI+OXT: p = .72, TBI vs. TBI+OXT: *p = .038)
CC:	ANOVA (F(2,21) = 0.40, p = .67, Sham: n = 8, TBI: n = 8, TBI+OXT: n = 8).
CG:	ANOVA (F(2,21) = 2.19, p = .14, Sham: n = 8, TBI: n = 8, TBI+OXT: n = 8).
S1Cx:	ANOVA (F(2,19) = 3.61, *p = .047, Sham: n = 8, TBI: n = 6, TBI+OXT: n = 8). Tukey's (Sham vs. TBI: p = .81, Sham vs. TBI+OXT: p = .13, TBI vs. TBI+OXT: p = .055)
M1Cx:	ANOVA (F(2,21) = 0.71, p = .50, Sham: n = 8, TBI: n = 8, TBI+OXT: n = 8).
Fig 6p:
EC:	ANOVA (F(2,21) = 4.71, *p = .02, Sham: n = 8, TBI: n = 8, TBI+OXT: n = 8). Tukey's (Sham vs. TBI: p = .14, Sham vs. TBI+OXT: *p = .017, TBI vs. TBI+OXT: p = .56)
CC:	ANOVA (F(2,21) = 7.44, **p = .0036, Sham: n = 8, TBI: n = 8, TBI+OXT: n = 8). Tukey's (Sham vs. TBI: **p = .0041, Sham vs. TBI+OXT: *p = .022, TBI vs. TBI+OXT: p = .75)
CG:	ANOVA (F(2,21) = 0.61, p = .55, Sham: n = 8, TBI: n = 8, TBI+OXT: n = 8).
S1Cx:	ANOVA (F(2,21) = 1.95, p = .17, Sham: n = 8, TBI: n = 8, TBI+OXT: n = 8).
M1Cx:	ANOVA (F(2,21) = 1.50, p = .25, Sham: n = 8, TBI: n = 8, TBI+OXT: n = 8).
Fig 6q:
EC:	ANOVA (F(2,21) = 4.32, *p = .027, Sham: n = 8, TBI: n = 8, TBI+OXT: n = 8). Tukey's (Sham vs. TBI: *p = .02, Sham vs. TBI+OXT: p = .22, TBI vs. TBI+OXT: p = .47)
CC:	ANOVA (F(2,21) = 0.35, p = .71, Sham: n = 8, TBI: n = 8, TBI+OXT: n = 8).
CG:	ANOVA (F(2,21) = 5.52, *p = .012, Sham: n = 8, TBI: n = 8, TBI+OXT: n = 8). Tukey's (Sham vs. TBI: **p = .0094, Sham vs. TBI+OXT: p = .44, TBI vs. TBI+OXT: p = .13)
S1Cx:	ANOVA (F(2,21) = 0.56, p = .58, Sham: n = 8, TBI: n = 8, TBI+OXT: n = 8).
M1Cx:	ANOVA (F(2,21) = 0.80, p = .46, Sham: n = 8, TBI: n = 8, TBI+OXT: n = 8).

### Sheet: Data S4
Supplementary Data S4: Statistical tests of Fig. 7
In (e) ANOVA (F(2,25) = 5.39, *p = .011. Sham: n = 10, TBI: n = 10, TBI+OXT: n = 8). Tukey’s (Sham vs. TBI: *p = .025; Sham vs. TBI+OXT: p = .98; TBI vs. TBI+OXT: *p = .024).
In (j) ANOVA (F(2,27) = 4.77, *p = .017. Sham: n = 10, TBI: n = 11, TBI+OXT: n = 9). Tukey’s (Sham vs. TBI: *p = .029; Sham vs. TBI+OXT: p = 1; TBI vs. TBI+OXT: *p = .043).
In (k) ANOVA (F(2,27) = 3.33, p = .05. Sham: n = 10, TBI: n = 11, TBI+OXT: n = 9).
In (l) ANOVA (F(2,27) = 6.40, **p = .0053. Sham: n = 10, TBI: n = 11, TBI+OXT: n = 9). Tukey’s (Sham vs. TBI: **p = .009; Sham vs. TBI+OXT: p = .97; TBI vs. TBI+OXT: *p = .021).
In (m)
S1TrL-RSDL:	ANOVA (F(2,27) = 4.88, *p = .016. Sham: n = 10, TBI: n = 11, TBI+OXT: n = 9). Tukey’s (Sham vs. TBI: *p = .023; Sham vs. TBI+OXT: p = .97; TBI vs. TBI+OXT: p = .049).
S1BFL-S1BFR:	ANOVA (F(2,27) = 7.25, **p = .0030. Sham: n = 10, TBI: n = 11, TBI+OXT: n = 9). Tukey’s (Sham vs. TBI: **p = .002; Sham vs. TBI+OXT: p = .23; TBI vs. TBI+OXT: p = .14).
S1BFL-S1TrR:	ANOVA (F(2,27) = 6.05, **p = .0068. Sham: n = 10, TBI: n = 11, TBI+OXT: n = 9). Tukey’s (Sham vs. TBI: **p = .0048; Sham vs. TBI+OXT: p = .25; TBI vs. TBI+OXT: p = .22).
RSDL-S1TrR:	ANOVA (F(2,27) = 5.66, **p = .0089. Sham: n = 10, TBI: n = 11, TBI+OXT: n = 9). Tukey’s (Sham vs. TBI: **p = .008; Sham vs. TBI+OXT: p = .61; TBI vs. TBI+OXT: p = .09).
RSVL-RSVR:	ANOVA (F(2,27) = 3.95, *p = .031. Sham: n = 10, TBI: n = 11, TBI+OXT: n = 9). Tukey’s (Sham vs. TBI: p = .10; Sham vs. TBI+OXT: p = .88; TBI vs. TBI+OXT: *p = .039).
In (o) Kruskall-Wallis test (F(3) = 10.38, **p = .0056. Sham: n = 10, TBI: n = 11, TBI+OXT: n = 7). Dunn’s (Sham vs. TBI: **p = .004; Sham vs. TBI+OXT: p = .68; TBI vs. TBI+OXT: p = .29).
In (p) ANOVA (F(2,26) = 11.16, ***p = .0003. Sham: n = 10, TBI: n = 11, TBI+OXT: n = 8). Tukey’s (Sham vs. TBI: ***p = .0003; Sham vs. TBI+OXT: p = .58; TBI vs. TBI+OXT: **p = .009).
In (q) ANOVA (F(2,25) = 8.39, **p = .0016. Sham: n = 9, TBI: n = 10, TBI+OXT: n = 9). Tukey’s (Sham vs. TBI: *p = .039; Sham vs. TBI+OXT: p = .37; TBI vs. TBI+OXT: **p = .001).
In (r) Kruskall-Wallis test (F(3) = 4.14, p = .13. Sham: n = 9, TBI: n = 11, TBI+OXT: n = 9).
In (s) Kruskall-Wallis test (F(3) = 9.71, **p = .0078. Sham: n = 7, TBI: n = 8, TBI+OXT: n = 8). Dunn’s (Sham vs. TBI: *p = .030; Sham vs. TBI+OXT: p = 1; TBI vs. TBI+OXT: p = .016).
In (t)
Sensorimotor Cx:	ANOVA (F(2,26) = 8.77, **p = .0012. Sham: n = 10, TBI: n = 11, TBI+OXT: n = 8). Tukey’s (Sham vs. TBI: **p = .0014; Sham vs. TBI+OXT: p = .73; TBI vs. TBI+OXT: *p = .017).
Retrosplenial Cx:	ANOVA (F(2,26) = 5.79, **p = .0083. Sham: n = 10, TBI: n = 11, TBI+OXT: n = 8). Tukey’s (Sham vs. TBI: *p = .026; Sham vs. TBI+OXT: p = .93; TBI vs. TBI+OXT: *p = .016).
In (u)
Sensorimotor Cx:	ANOVA (F(2,23) = 6.83, **p = .0043. Sham: n = 9, TBI: n = 8, TBI+OXT: n = 9). Tukey’s (Sham vs. TBI: *p = .021; Sham vs. TBI+OXT: p = .87; TBI vs. TBI+OXT: **p = .0062).
Retrosplenial Cx:	ANOVA (F(2,25) = 5.98, **p = .0076. Sham: n = 9, TBI: n = 10, TBI+OXT: n = 9). Tukey’s (Sham vs. TBI: p = .051; Sham vs. TBI+OXT: p = .71; TBI vs. TBI+OXT: **p = .0079).
Auditory Cx:	ANOVA (F(2,23) = 11.55, ***p = .0003. Sham: n = 9, TBI: n = 9, TBI+OXT: n = 8). Tukey’s (Sham vs. TBI: *p = .022; Sham vs. TBI+OXT: p = .15; TBI vs. TBI+OXT: ***p = .0002).
In (v)
Edge weight >.25:	ANOVA (F(2,25) = 7.28, **p = .0032. Sham: n = 10, TBI: n = 10, TBI+OXT: n = 8). Tukey’s (Sham vs. TBI: p = .057; Sham vs. TBI+OXT: p = .33; TBI vs. TBI+OXT: **p = .0027).
Edge weight [-0.1:0.1]:	ANOVA (F(2,27) = 2.58, p = .09. Sham: n = 10, TBI: n = 11, TBI+OXT: n = 9).
